# Insights into the evolution of dermal armour: osteoderms in a mammal, the spiny mouse, *Acomys*

**DOI:** 10.1101/2022.10.17.512575

**Authors:** Malcolm Maden, Trey Polvadore, Arod Polanco, William B. Barbazuk, Edward Stanley

## Abstract

Osteoderms are bony plates which develop in the dermis of the skin of vertebrates, most commonly found in fishes and reptiles. They have evolved independently at least eight times in reptiles suggesting the presence of a gene regulatory network which is readily activated and inactivated. The absence of osteoderms in birds and mammals, except for the one example of armadillos, has prevented a comparative molecular approach to their evolution. However, following CT scanning, we have discovered that in two genera of *Deomyinae*, the spiny mouse *Acomys* and the brush-furred mouse, *Lophuromys* there are osteoderms present in the skin of their tails. We have studied osteoderm development within the dermis of the tail in *Acomys cahirinus* to show that they begin development before birth in the proximal part of the tail skin and they do not complete differentiation throughout the tail until 6 weeks after birth. This has allowed us to study the cellular differentiation of the osteoderms with histology and immunocytochemistry and perform RNA sequencing to identify the gene networks involved in their differentiation. There is a widespread down-regulation of keratin genes and an up-regulation of osteoblast genes and a finely balanced expression of signaling pathways as the osteoderms differentiate. Future comparisons with reptilian osteoderms may allow us to understand how these structures have evolved, why they are so rare in mammals and how they are position-specific.
