## Supplemental table 4 for "Insights into the evolution of dermal armour: osteoderms in a mammal, the spiny mouse, *Acomys*"

### Sheet: Trinity_gene_level_osteo_SAMPLE
trinity	D1	D2	D3	D4	D5	D6	P1	P2	P3	P4	P5	P6	logFC	mus_gene
TR100324|c0_g3	-0.626916	-1.5876	-0.652612	-1.98384	-1.13392	-0.852876	1.97083	2.65256	-0.180464	-0.752751	3.18394	-1.13992	2.57707	Rhbg
TR101602|c0_g1	-0.183609	-2.27029	-1.1029	-3.00471	-0.536764	-0.852876	2.79702	2.10554	1.33438	2.87712	3.15759	2.76057	3.89259	Fat3
TR102262|c3_g1	1.57383	4.28721	4.58758	0.30551	0.740369	3.14975	0.61311	0.955626	0.293393	0.144164	0.753316	0.26021	-2.16862	Rnf182
TR102895|c0_g1	2.08456	0.810926	0.53229	2.19208	2.26345	1.18232	-0.5398	-0.872383	-1.11068	-0.633451	-0.517251	-0.510989	-2.40645	Tll2
TR103187|c0_g1	-0.783377	-0.496074	-1.39476	-0.0300146	-0.864777	-0.0253023	1.71381	1.18724	1.09792	1.45537	2.06839	1.49024	2.20685	9130024F11Rik
TR104070|c0_g1	10.1924	8.92314	8.82272	9.24342	9.30438	8.11219	6.41153	6.09303	6.47112	6.23438	6.3862	6.49462	-2.75515	Thbs4
TR104481|c0_g2	3.21716	1.95857	1.08978	1.97399	2.2207	2.80482	4.53885	3.95338	3.74681	4.44457	4.74923	4.37468	2.08626	Igf1
TR105740|c0_g3	2.72337	6.54545	5.17261	2.79974	3.53318	6.58613	-0.944724	4.79798	5.11673	1.4282	1.06826	3.13098	-2.06212	Krt39
TR105740|c0_g4	-2.21786	2.47489	0.654558	-0.973524	-1.66433	2.12803	-3.61085	-0.248508	0.200724	-3.61085	-3.61085	-2.28048	-2.69986	Krt39
TR106888|c0_g1	-0.357221	-2.27029	-1.24146	-1.98384	-1.66433	-0.463442	2.28174	1.95659	1.53749	2.55168	2.7089	2.59283	3.72805	Slc8a3
TR107160|c0_g1	0.317933	1.8788	2.56634	1.35661	1.0317	2.42163	-2.20742	0.0743049	1.22099	-1.36281	-1.79852	0.26021	-2.24174	TR107160|c0_g1
TR107935|c0_g1	1.40282	2.31437	1.9388	-2.5792	-1.46506	1.94728	-1.81677	1.04689	0.101691	-3.61085	-2.60737	-3.61085	-2.58784	Lsmem1
TR10852|c0_g1	0.984506	0.324916	0.0874545	0.254733	0.209884	1.06891	3.17052	2.11963	1.68162	2.88714	3.19046	3.24227	2.29849	Ppm1e
TR10858|c0_g1	-1.39084	4.81444	4.04413	-0.385138	-0.269687	4.86185	-1.65506	1.56201	2.36516	-0.325326	-0.797534	-0.69178	-2.42417	Krtap24-1
TR108664|c0_g1	2.015	1.84562	1.95476	2.05041	1.86123	3.63137	3.02297	4.25716	3.97379	4.74903	4.571	4.86258	2.02035	Col1a1
TR108990|c0_g1	1.81121	0.118151	1.20098	-1.7585	0.0883305	-0.852876	4.93473	4.08122	3.80699	5.06348	5.29997	5.07204	4.42006	Phex
TR109908|c0_g1	6.23179	6.71006	6.71732	-0.649541	0.893374	2.09943	-0.470861	2.01803	-0.119446	0.0757761	-0.904525	-0.276277	-4.51919	Tnni1
TR110324|c0_g2	2.62563	9.84048	9.25367	5.69006	5.05566	10.5192	-0.854137	6.88979	7.68262	-1.18447	-0.697932	2.22312	-4.64891	Tchh
TR11040|c0_g1	1.10099	1.03353	1.03079	0.577539	0.780168	0.45276	-0.854137	-1.25294	-1.23463	-0.752751	-0.604765	-1.27768	-2.00289	Lrp11
TR110484|c1_g1	3.79616	10.4868	10.6953	6.69191	6.03345	10.373	-2.74481	7.3816	8.64284	-2.44085	-1.14573	1.84582	-5.802	Krt71
TR1108|c0_g1	2.93276	2.3503	1.9388	2.67011	2.56629	2.93998	4.72668	4.28866	4.55625	4.42408	4.84729	4.52468	2.00147	Pappa2
TR1115|c0_g2	4.0664	3.04181	3.64752	1.85971	3.47374	2.53274	7.19012	5.84649	5.16505	7.14407	7.39151	6.99143	3.51213	Cthrc1
TR11158|c0_g1	5.33081	5.5723	5.51287	-0.973524	-0.115667	-0.0253023	-1.81677	2.34014	-0.89079	0.0757761	-0.797534	-0.510989	-3.51704	Myom3
TR112056|c0_g2	1.40282	1.30167	0.871807	0.657899	1.2171	0.945811	3.33358	3.27909	2.7392	4.03134	3.85549	3.59292	2.43806	Abcd2
TR112068|c0_g1	-0.13009	-1.5876	-2.25318	-2.5792	-2.17114	-1.38796	0.92592	-0.571544	-0.45417	1.37228	1.09627	0.650385	2.36882	Chodl
TR113894|c0_g1	-1.27014	-1.5876	-1.24146	-0.306775	-0.993082	-0.380545	1.82766	1.07607	1.09792	1.37228	1.78825	1.42513	2.56063	Gnal
TR113953|c0_g1	4.99072	4.24011	3.94377	4.95343	5.00617	5.29596	6.94845	6.3043	6.10228	7.16531	7.41465	7.04252	2.09405	Col1a2
TR115474|c0_g1	1.16662	0.5476	1.44643	0.401999	0.69944	0.359374	5.01954	2.44453	1.51842	4.81869	5.04534	3.97677	3.18561	Sost
TR115496|c0_g2	0.984506	0.58829	0.251451	1.03417	1.87967	1.20934	4.41454	3.73749	3.13319	4.16077	4.64401	4.13105	3.09876	Chn1
TR116053|c0_g1	3.78227	10.5835	10.5385	6.70319	6.07803	10.7332	-3.61085	7.6318	8.92625	-2.91036	-1.28336	2.22312	-5.86896	Krt71/Krt73
TR116053|c0_g2	-2.21786	7.61727	7.22751	-0.306775	-0.536764	7.61769	-2.74481	3.20837	3.9057	-2.91036	-3.02356	-3.02119	-4.90389	Krt72
TR118301|c0_g1	1.07843	2.21393	2.11953	-1.56364	-0.993082	0.152242	-1.81677	0.560743	-1.23463	-1.56635	-1.43551	-1.01417	-2.00175	Ldb3
TR118891|c0_g1	5.60089	10.5392	9.38358	7.02158	7.32936	10.8874	3.77437	8.04269	9.12136	3.62769	3.88792	5.75962	-2.77045	Krtap2-4
TR119202|c0_g1	1.54121	0.776125	0.53229	1.12178	1.45699	2.1138	3.7885	3.8044	3.79515	4.58034	4.48619	4.43931	2.90962	Insm1
TR119202|c1_g1	1.83832	1.32594	1.44643	1.75399	2.29126	2.91558	4.52837	4.57849	4.43943	5.47874	5.23529	5.23921	3.00088	Atg4c
TR119916|c0_g1	0.0194955	3.06362	2.9554	0.875173	0.780168	2.95602	-1.3776	0.753704	1.43951	-1.56635	-0.517251	0.572342	-2.00789	Upk1b
TR120871|c0_g1	-1.39084	-1.00008	-2.25318	0.202103	1.24581	0.310312	1.30582	1.71825	1.55632	2.06171	2.6628	1.35694	2.2077	Cd209g
TR121791|c0_g1	4.26923	9.80943	9.57267	6.76686	6.15951	10.2621	-3.1138	7.69606	9.38309	-1.8034	-0.697932	2.01762	-5.46689	Fabp9
TR122410|c0_g2	5.09272	3.57467	2.6954	4.15191	4.23775	4.54147	6.62636	5.76259	5.63013	6.92832	7.10862	6.59609	2.39298	Aspn
TR122410|c0_g5	2.70139	0.942297	0.53229	1.4943	1.80446	2.09943	3.94491	3.38199	2.88778	4.1731	4.45947	3.73402	2.17305	Gm21319
TR122766|c0_g1	0.355941	0.942297	1.22749	1.42709	1.86123	1.40896	3.81289	4.29177	3.88352	4.74903	4.85756	4.01045	3.10239	Retn
TR122953|c0_g1	-2.01021	-3.61085	-2.25318	-3.61085	-2.51204	-2.24789	1.07169	0.824198	0.152057	0.44456	1.20321	-0.205821	4.01365	Dlg2
TR123314|c0_g2	-0.357221	7.44934	7.07254	2.03545	2.14651	7.5493	-2.45124	4.01118	4.8008	-2.44085	-2.60737	-0.138646	-4.16124	Ly6g6d
TR123468|c0_g1	6.7111	13.6818	12.8254	8.49494	8.63838	13.8552	4.77182	9.71924	10.7912	6.11593	6.21547	6.62416	-3.08826	Krtap8-1
TR123469|c0_g1	4.66139	4.06016	4.25855	4.41152	4.78684	4.51465	7.17709	6.62192	6.12767	7.31651	7.50821	7.2341	2.55542	Cdh2
TR123816|c0_g1	1.30905	0.844907	0.802962	0.254733	0.818899	0.406822	3.81289	3.134	3.0691	3.82287	3.98103	3.63192	2.87582	Bcat1
TR1240|c0_g1	2.00307	0.740464	-0.388285	1.14984	1.52884	1.86474	3.73113	2.63306	2.95316	3.33033	4.09651	3.88289	2.2799	Col3a1
TR124093|c0_g1	-0.958893	-1.78134	-2.25318	-1.98384	-0.638035	0.206879	0.675263	1.31513	0.845874	1.37228	1.15073	1.70662	2.48665	Sv2c
TR125139|c0_g1	3.40109	2.44196	2.21536	3.74599	3.73399	2.26307	5.29786	4.85171	5.25709	5.18816	5.46621	5.29191	2.24956	Tnn
TR125441|c0_g1	5.9729	5.59619	5.51287	5.85468	6.27283	6.01236	8.92563	7.91829	7.58087	8.85931	9.02295	8.53842	2.60662	Cgref1
TR127592|c0_g1	2.02683	1.25188	1.63647	-2.25103	0.209884	-0.645058	4.3753	3.39942	3.0691	4.67584	5.0163	4.67461	3.51	Col22a1
TR128095|c0_g1	-0.296999	5.22735	5.21629	-0.857256	-1.29001	3.76937	-0.854137	0.560743	0.200724	-0.882814	-0.604765	-1.13992	-3.46173	Krt7
TR128320|c0_g1	0.0194955	3.15449	2.85695	0.354561	0.426004	2.6359	-1.81677	-0.177908	0.963357	-2.44085	-2.02125	-1.42999	-2.9717	Fgf5
TR129784|c0_g1	0.111243	1.39637	1.00036	-0.385138	-1.66433	1.45483	-2.45124	-0.248508	0.501954	-2.91036	-3.02356	-1.27768	-2.02238	TR129784|c0_g1
TR130842|c14_g1	0.0660987	0.275936	-0.16497	0.14748	-0.115667	-0.227803	2.35951	1.68075	1.14841	2.44728	2.52529	2.30985	2.18206	Slc36a2
TR130908|c1_g1	-0.296999	0.0024772	-0.388285	-0.555918	0.0883305	-1.55974	2.58672	2.01803	1.81264	2.52627	2.7969	2.65094	2.92994	Bcat1
TR131988|c0_g1	-0.420067	-0.776955	-1.98623	-0.973524	-0.864777	-0.227803	2.26162	0.238183	-0.244178	1.81135	1.98092	1.57273	2.38392	TR131988|c0_g1
TR133418|c3_g1	-0.183609	3.43664	3.5085	0.30551	0.475329	2.33842	-0.405067	-0.571544	0.783338	0.00398486	-0.0195133	-0.69178	-2.02972	TR133418|c3_g1
TR1341|c2_g1	2.88807	0.703898	1.20098	2.29618	1.86123	2.67518	4.51992	3.68162	3.34827	4.75725	4.94491	4.15802	2.2924	Aspn
TR1341|c2_g2	6.29857	5.06385	5.15027	5.40146	5.52989	5.68561	7.84378	6.97263	6.74628	8.08152	8.20345	7.54178	2.04312	Aspn
TR1341|c2_g4	4.74433	3.53879	2.74212	3.98281	4.07929	4.26396	6.55584	5.47829	5.1803	6.67093	6.89943	6.17549	2.27157	Aspn
TR134622|c0_g1	-0.868468	-1.26414	-2.25318	-1.23862	-0.864777	-0.380545	2.17822	0.38533	0.649495	1.76866	2.03982	1.40276	2.77819	TR134622|c0_g1
TR135677|c0_g1	-0.868468	3.44774	3.74249	-0.468002	-0.269687	3.3267	-0.944724	0.431223	1.12339	-0.752751	-0.517251	0.102558	-2.07114	TR135677|c0_g1
TR135943|c0_g1	6.5732	2.70508	4.01017	0.940888	0.998339	0.582398	2.00754	0.679587	0.783338	-0.235687	0.753316	0.650385	-2.15354	Krt24
TR136363|c0_g1	0.278896	5.35074	5.50341	1.42709	1.48134	5.02848	-1.81677	1.16024	2.64562	-2.0872	-2.02125	-1.6003	-4.06165	Fbxl17
TR137306|c0_g1	-1.15876	-1.41682	-1.24146	-1.7585	-1.89559	-1.75478	1.32533	0.431223	-0.180464	1.31409	1.46198	1.18404	2.75928	Col13a1
TR138531|c0_g1	1.63694	7.83421	6.34451	2.78192	3.09417	7.67756	-0.612199	4.71925	5.50127	-0.325326	-0.282663	2.26093	-3.07337	TR138531|c0_g1
TR138942|c0_g1	4.91953	5.79071	5.58256	-0.161769	0.523023	-0.463442	-1.25661	0.789382	-1.87587	-0.882814	-1.60563	-1.27768	-4.95642	Tnnc1
TR140362|c0_g1	-1.05537	-3.01551	-1.1029	-1.7585	-0.115667	-1.38796	2.46884	2.32806	1.66437	2.64903	2.6534	3.05411	3.99342	Ibsp
TR140362|c0_g2	2.98827	1.25188	2.72361	0.908405	3.93689	2.58524	7.0347	6.79863	6.37168	7.19986	7.34848	7.47565	4.57967	Ibsp
TR140362|c0_g3	-1.82873	-3.01551	-1.76104	-2.25103	-0.269687	-1.38796	2.49492	2.35212	1.93275	2.79443	2.83897	2.98801	4.54589	Ibsp
TR140514|c0_g1	4.98163	10.5972	10.9436	6.50291	6.7502	9.83146	3.34796	7.41909	8.23608	5.11124	4.69758	5.73521	-2.50974	Krtap11-1
TR140712|c0_g1	1.1232	0.172686	-2.25318	1.85971	1.93361	1.70309	3.74569	3.66731	3.27061	3.62769	4.31195	3.08254	2.64313	Cd209d
TR141146|c0_g1	2.53742	-0.33523	1.03079	0.492437	-0.993082	0.206879	2.94942	2.20136	2.17122	2.67237	2.88788	2.6604	2.01242	Cfh
TR141673|c0_g1	3.28768	2.36208	2.59717	3.07319	4.3902	3.38117	7.10906	6.7738	5.98648	7.24532	7.50462	7.46287	3.8393	Slc13a5
TR144151|c0_g1	3.33126	3.05638	3.94377	1.30763	2.9358	2.30124	5.89167	5.11512	4.86825	5.7915	5.94972	5.60652	2.6988	Itga10
TR14458|c0_g1	-0.958893	-1.00008	-1.56631	-1.98384	-1.13392	-1.23447	0.61311	0.185598	0.845874	0.69306	1.41826	1.18404	2.3426	Lrrn3
TR145392|c0_g1	0.155018	6.16906	5.60927	-0.094388	-0.269687	6.04647	-2.20742	2.03299	2.00304	-0.420904	-1.43551	-1.42999	-3.95708	Krt82
TR1455|c0_g1	-0.626916	-1.41682	-2.25318	-2.25103	-1.66433	-3.00294	2.12354	2.10554	1.35603	2.48732	2.60546	2.10336	4.2253	Fam43b
TR147626|c0_g1	2.65641	2.25242	1.63647	2.67976	2.78746	3.20448	4.54511	4.06676	3.67543	4.84718	5.25562	4.87483	2.02198	TR147626|c0_g1
TR147872|c0_g1	-2.75238	4.9572	4.73345	-1.56364	-0.864777	5.15545	-3.61085	1.13273	0.991292	-1.8034	-3.61085	-2.28048	-4.44013	Zak
TR14881|c0_g2	5.94121	12.024	11.4187	7.3691	7.69832	11.9104	0.900125	8.95864	9.68439	0.54915	-0.0195133	6.18536	-4.98407	Krt34
TR14881|c0_g3	-1.15876	5.96595	3.86575	-0.468002	-1.46506	5.75486	-3.61085	1.84234	2.04363	-2.91036	-3.61085	-1.79345	-4.11045	Krt34
TR148906|c1_g1	3.27286	3.42545	3.45341	0.841158	1.40702	2.65567	0.0816238	1.04689	-0.119446	0.389278	-0.517251	1.30962	-2.27001	Lrrn1
TR150140|c1_g2	-1.52256	4.51007	3.31811	-0.094388	0.209884	4.99782	-2.74481	1.40986	2.27713	-3.61085	-2.60737	-1.13992	-3.20968	Pla2g2e
TR150303|c0_g1	-0.183609	1.77687	1.37707	-0.232451	-0.746956	0.406822	-1.99891	-1.57709	-1.37023	-2.91036	-2.60737	-2.28048	-3.09467	Stra6
TR150451|c0_g1	-0.958893	6.87794	6.93704	-0.385138	-0.746956	6.57838	-2.74481	2.17463	2.77178	-2.91036	-3.02356	-2.28048	-5.16175	Krt72
TR150870|c0_g1	5.64378	5.42141	4.96968	4.87785	5.67286	5.67717	7.7537	7.73232	7.72275	7.86907	7.99066	8.03004	2.473	Wif1
TR151232|c0_g2	-0.703027	8.06188	8.07735	1.92612	1.0317	7.60312	-1.81677	2.95707	4.15142	-3.61085	-3.02356	-1.79345	-5.3506	Gprc5d
TR152503|c0_g1	-0.13009	5.53245	5.61304	1.38049	0.150387	5.5376	-3.1138	1.82525	3.21838	-3.61085	-3.61085	-1.6003	-4.14901	TR152503|c0_g1
TR152503|c0_g2	4.62099	11.2509	11.1547	7.42256	6.86684	11.3484	-1.81677	8.31948	9.7475	-0.882814	-1.02009	3.03241	-5.92565	Krt25/Krt27
TR152503|c0_g3	-0.485776	8.99678	8.8865	0.69646	0.69944	8.17113	-2.74481	4.0991	3.46244	-3.61085	-3.02356	-1.13992	-6.00055	Krt28
TR152503|c0_g4	3.68484	9.98612	10.2331	6.37056	5.73873	9.84586	-2.20742	6.86962	8.24245	-2.91036	-1.14573	1.92645	-5.48288	Krt25
TR155659|c0_g1	2.89454	0.942297	-0.471127	2.20551	2.56629	1.79512	4.09457	3.14781	2.69742	4.23713	4.43773	4.21049	2.10491	Pltp
TR15738|c5_g1	3.44584	6.36475	6.6758	4.41152	4.15314	6.02001	2.6028	3.82604	4.4369	2.3921	2.58583	2.8293	-2.09412	Slc7a8
TR157631|c0_g1	-0.0286634	-1.12607	-0.471127	-3.00471	-0.190623	-0.645058	4.06295	2.55229	1.94709	3.4701	3.66752	3.38608	4.13242	Dkk1
TR15949|c0_g3	1.57383	0.844907	0.574208	1.44984	1.96848	0.945811	3.20253	2.9881	2.66309	3.27803	3.63446	3.52721	2.01165	Col24a1
TR159624|c0_g1	0.155018	0.505728	0.53229	0.14748	-0.269687	1.45483	2.68818	2.53137	2.10883	3.35218	3.03266	2.74287	2.34775	Aqp7
TR160427|c0_g1	6.96467	5.03654	7.17612	4.09891	5.07179	3.72794	10.5067	7.95949	8.07593	10.3975	10.6727	10.0012	4.34954	Spp1
TR160427|c0_g4	5.93652	4.60484	6.38113	3.21275	4.14172	2.89077	9.57131	6.9531	7.00452	9.42391	9.66457	8.93883	4.16693	Spp1
TR160543|c1_g1	10.8108	10.3231	10.2978	10.7741	11.2806	11.251	13.0938	12.5048	12.2523	13.4546	13.513	13.3548	2.23899	Col1a2
TR161305|c3_g1	1.28955	0.118151	0.574208	0.354561	0.780168	0.540467	4.29592	3.58342	3.1206	3.87411	4.29694	3.79113	3.27814	Bcat1
TR162012|c0_g3	-0.958893	-2.0052	-3.00592	-1.7585	-1.66433	-1.23447	0.873861	0.679587	0.649495	0.823908	0.980776	0.987573	2.83962	Edil3
TR164271|c0_g1	-1.15876	1.95857	1.63647	-0.649541	-0.746956	1.74061	-1.81677	-0.483755	-0.613332	-2.0872	-1.60563	-2.28048	-2.36306	Tpd52l1
TR164348|c0_g1	-2.21786	2.07767	2.63727	-1.56364	-1.29001	2.23706	-1.81677	-0.248508	0.200724	-1.8034	-2.02125	-1.01417	-2.13386	Foxe1
TR164880|c0_g1	1.55761	1.60905	1.75055	-3.00471	0.374933	-1.75478	4.03062	3.01849	2.3758	4.31706	4.5509	4.00303	3.14088	Col22a1
TR165648|c2_g1	-1.05537	-1.5876	-2.581	-1.09999	-0.442137	-1.55974	0.371705	0.431223	-0.180464	1.15747	0.919362	0.828808	2.15685	TR165648|c2_g1
TR166273|c0_g1	-0.868468	-0.413412	-0.235636	-1.09999	-0.0444146	0.036339	2.81783	2.41056	2.04363	2.79443	2.91173	2.91874	3.20568	Satb2
TR16867|c0_g1	1.87804	2.0488	2.07642	1.59978	2.39744	2.26307	5.27169	4.81106	4.12959	5.25734	5.44048	5.17959	2.99559	Satb2
TR1757|c0_g2	1.97892	6.20548	4.88894	1.77216	2.03578	6.66203	0.213143	3.84735	4.3261	-0.420904	-0.797534	1.87861	-2.4244	Slco5a1
TR17575|c0_g1	0.628573	0.324916	-0.752702	-0.161769	0.523023	0.152242	2.76164	2.45567	1.4991	3.02953	3.21622	2.89489	2.60962	Slc36a2
TR18388|c0_g3	-1.05537	3.96293	3.32426	-0.649541	0.0234842	4.04152	-3.1138	0.475701	1.41909	-3.61085	-3.61085	-2.60381	-3.7229	TR18388|c0_g3
TR18549|c0_g1	-0.958893	-2.27029	-1.39476	-2.5792	-0.536764	-1.38796	2.36895	1.26532	1.22099	2.51341	2.82229	2.24844	3.84406	Fat3
TR18617|c0_g1	-1.05537	-3.01551	-2.581	-3.61085	-2.17114	-0.745228	1.32533	0.717121	-0.119446	1.60845	2.11022	2.03227	3.75176	Fat3
TR20478|c0_g1	5.949	5.30264	4.77897	5.75773	6.0437	6.18729	7.86769	7.08276	7.05337	8.20522	8.53437	8.15285	2.14785	TR20478|c0_g1
TR21255|c0_g1	4.37018	7.61235	7.833	4.94545	5.18174	7.22422	1.78601	5.15839	5.75045	1.53394	1.52519	3.97298	-2.88687	A730043L09Rik
TR21325|c0_g1	3.7217	3.22069	2.76944	3.68017	3.7591	4.28316	5.77854	5.05592	4.98226	6.05284	6.3862	5.91097	2.12868	Col1a2
TR21906|c1_g1	3.08196	2.25242	3.16193	2.49523	4.14554	3.80964	6.76456	6.55936	6.35565	7.08332	6.9454	6.93164	3.60762	Tmppe
TR21977|c0_g1	-0.868468	-1.78134	-2.25318	-1.7585	-0.864777	-0.380545	1.16129	1.40986	0.717968	1.31409	1.80533	1.38003	2.77756	TR21977|c0_g1
TR22851|c0_g1	2.37106	2.68645	2.58697	0.0907073	0.150387	-0.463442	-1.65506	0.601455	-0.531557	-1.02577	-1.28336	-0.791449	-2.3412	Mybph
TR22941|c0_g1	-2.01021	-1.5876	-1.1029	-1.09999	-1.29001	-0.645058	1.20408	0.475701	-0.89079	1.34348	1.73578	1.21005	2.42945	TR22941|c0_g1
TR24119|c0_g1	2.00307	7.40055	6.5136	2.50612	3.46766	7.89203	-0.5398	4.27614	4.55156	0.0757761	1.41826	2.39166	-2.99888	Krtap5-2
TR24119|c0_g2	-0.703027	8.30327	7.33619	0.657899	0.0883305	8.53387	-3.61085	4.25397	4.7506	-2.44085	-3.61085	-1.42999	-4.7105	TR24119|c0_g2
TR24119|c0_g3	-1.82873	8.02923	7.00039	0.69646	0.267024	8.57226	-3.61085	4.37338	4.85691	-3.61085	-2.02125	-3.61085	-4.33419	Krtap5-1
TR24237|c0_g1	-0.626916	0.172686	0.19883	-1.56364	-0.115667	-0.380545	2.63444	1.49876	1.4991	2.43368	2.61518	2.34548	2.61642	TR24237|c0_g1
TR24957|c2_g1	10.114	9.48548	9.12385	10.0613	10.4359	10.4865	12.3567	11.7386	11.5726	12.5815	12.8445	12.5925	2.32999	Col1a2
TR25024|c0_g1	0.597182	0.58829	0.654558	0.447927	0.374933	0.0954541	2.75446	2.09132	1.5749	2.58896	3.12396	2.75175	2.08671	Slc36a2
TR26667|c1_g1	4.68024	3.65827	3.49765	3.59088	4.11474	4.54412	6.24733	5.84649	5.51337	6.34838	6.42883	6.22415	2.08788	Igf1
TR26729|c0_g1	1.49086	-1.00008	0.905035	0.908405	2.08428	1.3373	4.68763	3.90541	3.58666	5.01179	4.99971	4.42551	3.44095	Pck1
TR27142|c0_g1	-1.05537	2.98198	2.3299	0.0316087	-0.536764	2.522	-1.81677	-0.872383	-0.244178	-1.8034	-2.60737	-2.28048	-3.22759	Slc7a11
TR27287|c0_g1	-0.357221	1.79437	1.42368	-0.161769	-1.13392	2.6359	-3.61085	-0.110602	0.380468	-3.61085	-3.02356	-1.42999	-2.71198	TR27287|c0_g1
TR28408|c0_g1	1.40282	4.72603	5.1346	2.10876	2.20616	3.99571	-0.5398	1.4326	1.88888	-0.325326	-0.904525	0.861989	-3.0282	Golga7b
TR28782|c0_g1	4.37944	4.91783	4.80561	-1.7585	0.0234842	-0.969208	-1.3776	2.03299	-1.87587	-1.8034	-0.904525	-1.27768	-3.7481	Tcap
TR29945|c3_g1	-2.46051	-3.61085	-3.00592	-0.649541	-0.638035	-1.38796	0.900125	0.64105	-0.310836	2.29015	2.26635	1.91068	3.57906	Lep
TR30280|c0_g1	3.00032	2.39686	2.70487	-3.00471	1.45699	0.662774	5.59376	4.62613	3.95618	5.90301	6.17499	5.71719	3.62851	Col22a1
TR30293|c1_g1	-0.958893	2.9896	3.73327	1.00374	0.893374	3.69487	-2.45124	0.986694	2.31078	-2.44085	-1.60563	-1.42999	-2.69956	Gm13032
TR30626|c0_g1	2.12914	4.12382	3.86575	2.82606	2.81646	4.41374	-0.0132273	2.94129	3.02924	0.598732	-0.145097	1.26069	-2.04301	AU018091
TR31308|c3_g2	3.60028	3.7418	3.6426	-0.468002	0.657317	0.623146	0.548158	1.71825	-0.531557	-0.151295	-0.145097	-0.350351	-2.09462	Xirp1
TR32955|c0_g1	-1.27014	-1.78134	-1.56631	-1.23862	-0.536764	-0.969208	2.23091	0.824198	0.540278	1.79016	2.11022	1.94205	3.10012	TR32955|c0_g1
TR3405|c0_g1	2.52078	2.31437	1.59635	-3.00471	-2.51204	-0.745228	6.31904	3.83033	2.61003	5.5963	6.08522	4.8461	4.14346	Ostn
TR35772|c0_g1	3.21716	3.36819	3.2615	0.447927	0.818899	1.47723	-0.281849	0.238183	0.614	-0.0715667	0.0960083	-0.0744604	-2.2357	Mapk4
TR36396|c0_g1	3.25788	2.75954	2.86541	3.5546	3.34697	2.48931	0.213143	-0.872383	-0.0609036	0.44456	0.524989	-0.350351	-3.14731	TR36396|c0_g1
TR36557|c0_g1	0.238774	9.15477	9.30951	1.51602	1.50528	8.46881	-3.1138	4.17187	5.42396	-3.61085	-2.60737	-3.61085	-5.65126	Krt73
TR36614|c0_g1	1.50784	0.118151	0.654558	1.12178	1.91585	1.00867	5.4949	3.97678	3.71366	5.30666	5.53308	4.5979	3.78102	Omd
TR36614|c0_g2	-3.11868	-3.61085	-3.00592	-2.25103	-1.66433	-1.98037	1.20408	-0.665022	-0.996552	0.497803	0.855218	-0.0744604	3.54391	Omd
TR36614|c0_g3	-2.01021	-3.01551	-1.1029	-2.5792	-0.746956	-1.75478	1.98317	0.131025	-0.613332	1.63246	1.64385	1.23559	3.23292	Omd
TR37894|c0_g1	2.6411	5.70888	5.50747	3.0805	3.14078	5.47079	-0.168332	3.31013	3.74271	-0.523267	-0.434743	2.11717	-2.85051	Golga7b
TR38404|c1_g3	3.66226	2.8291	2.58697	2.88568	3.61799	3.4843	6.76456	6.30584	5.82511	6.71515	7.03363	7.02981	3.44461	Mamdc2
TR3858|c2_g1	-0.554621	3.41983	3.58225	-0.306775	0.426004	3.1073	-1.3776	1.04689	0.751023	0.27192	-1.14573	0.0459311	-2.0367	TR3858|c2_g1
TR3858|c2_g2	5.93808	12.379	12.2723	7.53088	7.65783	11.867	4.276	8.38617	9.14701	5.41961	5.36043	6.3668	-3.06807	Krt86/5430421N21Rik
TR38611|c0_g1	-0.554621	2.88733	2.6073	1.06397	0.150387	3.11446	-2.45124	1.47704	2.68036	-2.44085	-2.60737	-2.01651	-2.17784	TR38611|c0_g1
TR38697|c0_g1	-1.05537	7.73944	7.03034	1.35661	1.30158	8.01363	-3.61085	3.69579	4.61129	-3.61085	-3.61085	-0.428435	-4.67227	Krtap5-5
TR38780|c0_g1	0.429079	0.118151	-0.559017	-0.649541	0.657317	0.623146	2.38763	1.13273	1.82822	2.61329	2.93519	2.34548	2.16586	Col1a1
TR3902|c0_g1	-1.15876	-0.776955	0.19883	-1.09999	-0.993082	0.036339	1.77186	0.64105	0.0495025	2.00767	1.82221	1.86231	2.11585	TR3902|c0_g1
TR39086|c0_g2	2.72337	2.10597	2.89051	0.618278	1.2171	0.913322	4.45718	3.54741	4.08167	3.86907	4.09304	3.71599	2.17961	Ptgis
TR4166|c0_g1	-0.13009	4.68909	4.08819	1.65956	1.2171	5.14324	-3.61085	1.87591	3.40129	-2.91036	-2.60737	-2.28048	-3.41457	Gabrp
TR42237|c0_g1	4.50103	3.8875	3.16193	4.21303	4.59933	4.75131	6.37629	5.50938	5.55841	6.62156	7.04535	6.56809	2.09788	Col1a2
TR42445|c0_g1	6.27768	11.8232	10.7365	7.79326	8.00111	12.0409	2.04333	8.8439	9.80599	0.646667	0.919362	6.09666	-4.76354	Krtap1-4
TR42445|c0_g2	7.86246	13.4527	12.2075	9.1309	9.4888	13.7851	5.30156	10.3416	11.3489	5.02092	5.18562	8.11184	-3.46626	Krtap1-5
TR43798|c0_g1	-1.82873	-2.27029	-1.39476	-1.98384	-1.13392	-1.55974	0.705364	1.40986	0.751023	1.91284	1.60537	1.28536	3.30605	Slc7a10
TR44320|c0_g1	6.94337	9.9268	9.86608	8.00417	8.15922	9.86031	4.81042	8.18656	9.01641	5.18816	5.01079	6.96399	-2.2737	Lrrc15
TR44824|c0_g1	0.429079	-0.583762	0.444614	-0.306775	0.209884	-0.227803	2.52054	1.40986	1.47951	1.93231	2.30288	2.03227	2.03245	Edil3
TR45047|c0_g1	5.41424	4.92182	5.03117	6.06547	5.89417	4.23139	7.64943	7.10107	7.3713	7.43556	7.55187	7.38082	2.15173	Tnn
TR45475|c2_g1	11.4324	10.5933	10.4208	11.3476	11.7697	11.8227	13.6999	13.0583	13.0018	14.232	14.3652	14.2713	2.54027	Col1a1
TR45475|c2_g2	2.44346	0.878106	-2.25318	1.61998	2.74787	2.65567	4.7895	3.83033	2.7637	4.1525	5.18725	5.25647	2.79081	Col1a1
TR45613|c0_g1	3.11558	1.0627	2.07642	2.19208	4.1979	3.64627	6.96642	6.97069	6.50482	7.02217	7.21707	7.24711	4.22507	Panx3
TR45887|c0_g1	3.88332	4.47252	4.52216	1.47224	1.52884	1.60478	0.371705	1.36327	1.39837	0.823908	1.37316	0.572342	-2.09043	Myh6/Myh7
TR46424|c0_g1	0.960036	0.225234	0.144217	0.734018	0.856617	-0.551394	2.99886	1.26532	1.53749	2.826	3.34441	2.35716	2.07154	Stk32c
TR46771|c1_g1	-1.82873	-1.5876	-1.76104	-3.61085	-2.51204	-1.75478	1.59021	-0.401004	-0.380724	1.19018	0.681149	0.687879	3.15728	Ppm1e
TR468|c0_g1	5.67887	4.5389	5.25707	2.70835	4.30068	4.06019	7.91273	7.06831	6.62671	8.26379	8.61118	8.36879	3.36065	Col11a2
TR46943|c0_g1	2.93904	1.98928	1.67551	2.30869	3.05415	3.14975	5.42991	5.28564	4.6314	5.50172	5.89494	5.73521	2.90188	Satb2
TR47183|c0_g1	3.93446	10.6051	10.1723	6.84188	6.01584	11.0934	0.333668	7.53627	8.38779	0.209455	-0.3567	2.98801	-4.81948	Tchh
TR47183|c0_g2	4.57339	11.1672	11.2892	7.53255	6.63079	11.2645	0.675263	7.85735	8.74058	-0.0715667	0.788089	3.04691	-5.10131	Tchh
TR47788|c0_g1	2.69399	3.0851	3.66217	2.82606	2.95331	2.61585	5.50242	4.93769	4.51595	5.21225	5.30898	5.02521	2.12555	Sgms2
TR47804|c0_g2	5.8501	3.60473	2.89051	4.03264	4.21615	4.129	7.44969	5.56833	6.39605	6.38329	6.85091	5.44209	2.21762	Col3a1
TR47804|c0_g3	10.9198	10.0161	9.40551	10.7425	11.1262	11.2386	12.7196	12.3929	12.2606	13.0024	13.0969	12.9523	2.16136	Col3a1
TR49072|c0_g1	1.00857	0.418153	0.905035	-0.468002	0.0234842	0.310312	3.66374	3.03344	3.02248	3.7202	4.02178	3.6271	3.16785	Itga10
TR49072|c0_g2	-0.868468	-1.78134	-1.1029	-3.61085	-1.66433	-1.75478	0.819852	0.64105	0.649495	1.2841	1.32661	1.13059	2.89547	Itga10
TR49548|c0_g1	0.429079	-1.12607	-0.976481	-0.468002	-0.0444146	-0.157097	1.90751	2.20136	1.22099	2.16407	2.32673	2.07534	2.44785	9130024F11Rik
TR49964|c0_g1	-2.21786	1.70468	1.59635	-0.232451	-0.638035	0.582398	-3.1138	-1.57709	0.462585	-2.44085	-3.02356	-1.27768	-2.30472	Prss53
TR50180|c0_g1	-0.296999	8.40163	7.97031	0.69646	0.893374	8.16446	-3.61085	3.99599	5.20735	-3.61085	-3.61085	-3.02119	-5.03937	Krt73
TR50180|c0_g3	3.51886	10.579	10.2014	6.70851	6.14434	10.9033	-3.61085	7.79399	9.00158	-3.61085	-2.60737	2.08942	-6.02798	Krt71
TR50187|c0_g1	0.628573	1.95857	1.87315	0.492437	0.426004	1.89832	-2.45124	0.0152637	1.17301	-1.36281	-2.02125	-0.791449	-2.14774	TR50187|c0_g1
TR50694|c3_g2	1.20877	-0.677127	-1.24146	0.770622	-0.190623	0.540467	2.81783	2.5208	2.18338	2.77299	3.08952	2.65094	2.58433	Higd1a
TR51230|c0_g1	2.00307	0.973352	1.22749	1.67894	2.0683	2.1138	4.10871	3.23449	2.87284	4.35363	4.46217	3.83356	2.165	Insc
TR51572|c0_g1	2.65641	8.78077	7.40495	4.01749	4.34779	8.59883	-0.405067	5.81221	6.49754	-1.56635	-1.02009	3.04691	-3.73581	Krt86
TR51737|c0_g1	3.04753	2.4857	2.35416	2.91867	3.46155	3.7511	5.7143	4.98461	4.59545	6.06723	5.98948	5.65938	2.51004	Cpz
TR52096|c1_g1	2.86189	2.14741	1.73215	2.17852	2.94458	2.98757	5.3654	5.39679	4.85691	5.71206	5.87081	6.07913	3.08264	Smpd3
TR52140|c0_g1	1.68252	0.666382	1.08978	1.42709	2.55486	2.23706	5.17013	5.19044	4.96123	5.54505	5.54075	5.51169	3.71084	Sp7
TR53198|c0_g1	0.429079	0.5476	0.19883	1.8766	2.44773	-0.227803	3.31905	3.8131	2.96024	3.95724	3.77544	3.03968	2.58851	Hp
TR53845|c0_g1	-2.75238	-3.01551	-3.00592	-3.61085	-0.746956	-3.00294	1.52419	1.3394	0.501954	1.89311	1.90374	1.86231	4.75291	Ibsp
TR53845|c0_g2	1.00857	-0.413412	1.55508	-1.7585	2.26345	0.880085	5.00145	4.89738	4.50388	5.28789	5.23686	5.50777	4.2767	Ibsp
TR53845|c0_g3	-2.46051	-3.61085	-3.00592	-3.61085	-3.61085	-2.57657	0.514552	-0.322742	-0.792255	-0.0715667	-0.0195133	0.356488	4.39561	Ibsp
TR53871|c0_g1	3.53551	2.74161	2.82258	2.78192	3.34697	3.30182	5.97897	5.31653	4.79684	5.72188	5.84318	5.46656	2.44256	Creb3l3
TR55663|c0_g1	0.935144	0.118151	-0.0332438	1.23089	1.0643	1.15479	-1.99891	-1.11463	-0.89079	-1.8034	-1.60563	-1.42999	-2.46053	TR55663|c0_g1
TR56704|c0_g2	1.62142	0.505728	1.30422	1.23089	2.7678	2.39834	5.38296	5.25407	5.16659	5.70783	5.77113	5.71832	3.85134	Sp7
TR56993|c0_g1	1.81121	1.11933	0.905035	1.06397	1.35526	1.77717	3.89681	2.66221	2.25426	3.74794	3.91176	3.36887	2.01143	Zcchc18
TR57247|c0_g1	2.29484	1.44149	2.22854	2.67976	3.72892	2.75984	6.39026	6.39467	5.84534	6.48814	6.54648	6.482	3.83021	Ifitm5
TR58361|c0_g1	8.61905	9.76692	9.40243	1.47224	4.50153	2.89077	0.819852	7.55355	1.26742	1.05462	0.524989	1.33347	-3.91298	Acta1
TR59269|c0_g1	0.0660987	1.94296	2.51346	-0.468002	-0.269687	0.662774	-0.281849	-1.99584	-1.68694	-1.02577	-0.904525	-1.27768	-2.1411	Bhlhe22
TR5982|c0_g1	1.03223	0.0024772	1.03079	-0.649541	-0.190623	-0.0253023	3.36692	2.68133	2.62794	3.28562	3.64398	3.33972	2.96549	Itga10
TR60152|c0_g2	2.49546	5.42843	5.82428	2.79974	2.90912	5.04732	-0.168332	3.24737	3.70946	-0.151295	-0.797534	1.97275	-2.73253	Gm13544
TR60394|c0_g1	0.984506	3.38561	3.69578	0.875173	0.613927	2.07026	-0.114756	-0.401004	0.247802	-0.882814	-0.604765	-1.13992	-2.65826	Stra6
TR6047|c1_g3	0.238774	-1.26414	-0.0332438	-1.39199	-0.190623	-0.745228	3.86049	1.47704	0.905811	2.32002	2.7089	2.19736	2.98801	Plod2
TR60547|c0_g1	-0.626916	-2.0052	-2.25318	-1.56364	-0.746956	-1.75478	2.29169	0.891408	0.905811	1.74683	2.44039	1.23559	3.38201	TR60547|c0_g1
TR61537|c0_g1	-0.183609	0.172686	0.19883	0.354561	1.15791	1.23585	3.16512	3.24095	2.81149	4.16077	4.02178	3.85844	3.11806	Ebna1bp2
TR62920|c0_g1	2.72337	8.22197	7.67913	5.45164	5.07179	9.27067	-1.25661	6.46943	7.6236	-1.02577	-0.797534	0.794845	-4.21202	Tchhl1
TR6356|c0_g1	6.34419	6.34336	6.22953	-0.973524	1.52884	-0.0253023	-0.768903	4.24436	-1.23463	-1.02577	-1.43551	-0.69178	-4.12798	Myl1
TR63600|c0_g1	1.22939	9.1218	9.30738	2.86043	2.80686	8.44468	-0.281849	4.36454	5.31903	-0.235687	-0.145097	1.01733	-4.27505	Vsig8
TR63725|c0_g1	4.46887	2.28991	4.32143	3.0805	1.95115	-0.302154	1.59021	-0.110602	1.04559	1.01864	1.30276	0.20955	-2.01725	Mmp9
TR65810|c0_g1	-3.11868	6.19729	6.00083	-0.973524	-0.638035	6.04927	-3.61085	0.858195	2.74741	-2.44085	-3.02356	-2.28048	-4.99733	TR65810|c0_g1
TR66932|c1_g1	-0.783377	-1.5876	-0.860257	-1.09999	-0.746956	0.406822	1.78601	1.90873	2.12153	3.20787	2.75357	2.50102	3.27062	Plin1
TR66969|c0_g1	4.62878	3.7862	3.19589	4.37037	4.70391	4.69509	6.46088	5.68539	5.7402	6.48072	6.82498	6.47464	2.0486	TR66969|c0_g1
TR67450|c0_g1	-0.239191	6.50285	5.75307	1.23089	0.998339	6.37122	-2.74481	2.92535	3.73447	0.0757761	0.253605	1.01733	-2.86153	TR67450|c0_g1
TR67635|c0_g1	-0.485776	-1.41682	-1.39476	-1.09999	-0.638035	-0.380545	2.17822	1.10468	1.0187	1.9892	2.25396	2.01762	2.85943	Magi2
TR67635|c0_g2	-0.183609	-0.776955	-1.56631	-1.23862	-0.269687	-0.0253023	2.34046	1.38676	0.614	2.1138	2.60546	2.34548	2.74512	Magi2
TR67774|c0_g1	0.718847	4.8336	4.93592	2.03545	1.30158	3.96433	-0.281849	0.753704	1.37736	0.00398486	-0.604765	-0.0744604	-3.06704	Slc7a11
TR6791|c0_g1	-0.0286634	4.75982	4.70779	-0.094388	0.569191	4.03776	-0.114756	1.01711	1.69866	-1.02577	-0.282663	-0.791449	-2.67499	Tagln3
TR68726|c0_g1	6.45724	12.6573	12.3411	7.96003	8.21632	12.1293	2.7759	8.9337	9.75732	2.40609	2.01067	6.23607	-4.60489	Krt33a/Krt34
TR68726|c0_g2	4.87932	11.8999	11.9814	7.01205	7.0474	11.1274	0.0349776	7.83751	8.82753	-0.752751	-0.3567	4.62715	-5.49228	Krt31/Krt33b
TR69150|c3_g1	2.87504	2.83756	2.50265	2.34555	2.62211	3.21118	5.2412	5.79367	5.62568	5.49683	5.62371	5.87789	2.88748	Egfl6
TR70526|c0_g1	-0.296999	2.51765	2.61736	0.0907073	0.150387	2.05545	-0.5398	-0.571544	0.57761	-1.18447	-1.28336	-1.27768	-2.13482	Gnmt
TR70568|c0_g2	1.00857	-0.261068	-0.309942	1.06397	1.15791	0.206879	3.2078	3.29779	2.97431	2.87712	3.41842	2.99551	2.66327	Akap7
TR70568|c0_g3	-0.485776	-1.12607	-1.39476	-1.98384	0.0234842	-0.157097	1.41913	1.45499	-1.87587	1.40051	1.17721	1.98786	2.04728	Akap7
TR70647|c0_g2	4.5137	3.37982	1.95476	2.92681	3.10204	4.03398	6.09436	5.50938	4.85501	5.31224	6.08434	5.20891	2.18372	Cfd
TR70695|c2_g1	2.88157	2.21393	2.82258	0.940888	3.32022	2.73217	6.00567	5.72508	5.12148	6.11912	6.47358	6.27046	3.43104	Slc8a3
TR7071|c0_g1	1.96669	0.0024772	1.5126	1.23089	2.1312	1.91483	5.06957	4.40247	3.81092	5.09405	5.3975	5.09665	3.35005	Alpl
TR71198|c0_g1	1.45628	-0.190533	0.398694	0.0316087	0.657317	0.846065	3.47571	3.27909	3.17642	3.5667	4.09651	3.78681	3.05739	Itga10
TR71340|c0_g1	3.04753	2.26502	1.37707	2.23201	2.08428	2.75984	4.8912	4.41965	4.23265	4.88764	5.16758	4.64394	2.41432	Lepr
TR73359|c0_g1	-0.868468	-2.0052	-2.25318	-1.98384	-1.46506	-1.09575	1.18284	0.560743	0.101691	1.34348	1.20321	1.18404	2.82169	Aldh1l2
TR73691|c1_g1	3.32649	2.91158	2.56634	3.33388	3.8785	4.51194	5.98665	6.19963	6.06415	6.79974	6.86676	6.82735	3.03788	Adipoq
TR74162|c0_g1	2.0502	1.79437	1.69464	1.85971	2.20616	2.90736	3.89354	3.81742	3.48717	4.37513	4.72476	4.45842	2.05671	Col1a2
TR74197|c1_g2	8.70382	7.87667	8.20624	7.46924	7.96623	8.28661	10.272	9.62257	9.15475	10.5703	10.8135	10.6593	2.09893	Col11a1
TR74426|c0_g1	2.67156	1.91124	1.88985	3.15853	2.79719	2.30124	0.0349776	-0.571544	-0.310836	-0.633451	0.0394035	-0.69178	-2.9215	TR74426|c0_g1
TR74477|c1_g1	1.00857	2.65807	2.20205	-0.749663	-1.29001	-0.852876	-3.61085	-0.110602	-0.996552	-2.91036	-3.61085	-2.01651	-3.34312	Casq2
TR74477|c2_g1	3.47203	4.46434	4.69597	1.53742	1.18781	2.50029	-0.688424	2.4886	1.45965	-0.325326	-0.3567	0.40232	-2.60308	Casq2
TR7472|c1_g2	1.63694	1.03353	0.0283672	1.20438	1.64116	1.97902	3.16512	2.2661	2.74741	3.38788	5.79163	5.47998	2.62864	Col5a2
TR7472|c1_g4	5.77231	5.09065	4.53549	5.53778	5.7513	5.89456	7.41738	7.24292	7.0682	7.59447	7.85374	7.79792	2.06577	Col5a2
TR74854|c0_g3	-0.783377	-2.0052	-0.860257	-0.749663	-0.993082	-0.0253023	1.40085	1.49876	0.876154	1.19018	1.66271	1.23559	2.31447	Runx2
TR76306|c0_g1	2.183	12.9061	12.0237	3.94728	2.90012	12.8109	2.35002	7.56743	7.84068	0.00398486	-2.02125	1.23559	-4.74556	Krtap14
TR76333|c0_g1	0.776037	4.58487	4.29033	1.20438	0.998339	4.38144	-1.25661	1.56201	2.19544	-1.8034	-2.28474	-0.0130092	-3.08941	Slco5a1
TR76352|c0_g1	-0.357221	4.73964	4.87852	1.67894	1.50528	4.88716	-3.61085	1.80796	3.17642	-2.44085	-3.02356	-2.28048	-3.66075	Gabrp
TR76618|c2_g1	-2.21786	7.91166	6.78358	-1.09999	-0.864777	7.90963	-2.74481	3.49435	3.20652	-2.44085	-2.60737	-2.60381	-4.95391	Fam26d
TR77087|c0_g1	7.89044	13.2493	12.8303	9.06692	9.30577	13.1272	6.36219	10.2705	10.9517	8.47787	8.02432	8.93689	-2.03789	Krt81/Krt86/Krt83
TR77087|c0_g2	-1.15876	3.85034	4.5168	-0.161769	-0.746956	2.64582	-1.3776	-0.177908	1.07199	-0.420904	-0.797534	-1.13992	-2.62925	Krt83
TR78222|c0_g1	-0.554621	3.76861	3.86575	-0.094388	0.267024	3.2765	-1.50967	0.679587	1.33438	-1.8034	-0.904525	-0.138646	-2.57253	Foxe1
TR78826|c0_g1	2.92013	11.1328	10.0294	4.74848	5.05566	11.0209	0.951262	6.08049	7.35896	-1.18447	-1.79852	2.54255	-4.99432	Krtap19-1
TR79300|c0_g1	-1.39084	1.09129	0.937515	-0.973524	-0.638035	1.49929	-3.61085	-1.40593	-0.700021	-3.61085	-3.61085	-3.61085	-3.37759	TR79300|c0_g1
TR80430|c0_g1	-1.15876	3.98215	4.05897	-0.555918	-0.190623	3.07094	-1.04138	-0.248508	0.614	-1.56635	-2.28474	-1.79345	-3.31465	Tagln3
TR83495|c0_g2	-0.703027	-1.78134	-1.98623	-1.7585	-0.993082	-0.302154	2.26162	1.90873	1.51842	3.02046	3.43497	3.14453	4.02777	Fat3
TR84546|c0_g1	0.960036	1.11933	1.30422	1.61998	2.70715	1.26189	4.1908	4.33467	4.00153	5.37228	5.29242	4.71149	3.18553	Lrg1
TR84818|c0_g4	5.11089	5.57862	5.3625	-0.973524	0.523023	-1.75478	-0.854137	3.77356	-1.51991	-2.91036	-0.904525	-1.27768	-3.7141	Tnni2
TR84897|c1_g1	4.68024	7.1766	6.62872	4.98103	5.09367	7.19369	2.11235	5.63235	6.24035	2.1138	1.66271	4.51949	-2.22897	Dsg4
TR85478|c0_g1	2.57818	2.3503	2.70487	1.8933	2.58888	2.82242	5.48518	5.03192	4.35863	5.44694	5.70557	5.44209	2.77052	Satb2
TR8584|c7_g2	1.55761	0.878106	1.55508	1.47224	1.82364	1.52101	3.7885	2.83434	2.79574	3.98081	4.23528	3.62227	2.11603	Insc
TR86930|c0_g1	-1.82873	-2.59531	-1.76104	-2.25103	-1.89559	-2.24789	0.644521	0.560743	-0.380724	1.19018	1.80533	1.40276	3.48994	Fat3
TR87506|c0_g1	-2.01021	-3.01551	-2.581	-3.00471	-1.89559	-1.38796	-0.114756	1.4326	1.43951	0.69306	0.565642	1.35694	3.70313	Slitrk1
TR88047|c0_g1	0.317933	0.225234	0.0283672	0.618278	0.818899	1.38547	3.19194	2.90922	2.54555	3.03854	3.16422	3.18443	2.49131	Gnal
TR88356|c0_g1	3.99593	2.44196	0.0874545	3.6608	3.48583	3.35116	5.71708	4.83046	4.27019	5.19019	5.92552	5.18288	2.25839	C3
TR88658|c0_g1	3.59632	2.0488	3.04755	2.79974	4.50153	4.07495	7.47776	7.34498	6.63614	7.48625	7.52538	7.56274	3.97454	Panx3
TR90704|c3_g2	7.4541	6.71179	6.4636	7.1513	7.30484	7.40048	9.52676	9.20071	8.84198	9.64404	9.63853	9.49545	2.31083	Ptn
TR90704|c3_g3	6.26213	5.6868	5.90554	5.91418	6.09293	5.96955	8.31793	7.87562	7.5383	8.31173	8.26589	8.16578	2.10923	TR90704|c3_g3
TR91031|c0_g1	1.6974	1.75916	1.37707	0.577539	0.475329	-0.745228	3.92586	2.6908	2.21925	3.6036	3.57596	3.33972	2.32124	Uchl1
TR91285|c0_g1	2.06175	0.878106	1.25352	0.806321	1.55201	2.05545	7.89794	4.65058	5.07655	7.30675	8.12019	6.38831	5.21326	Bglap3
TR91326|c2_g1	1.89104	1.56895	2.18862	1.2825	1.15791	1.58429	3.53138	4.12726	3.95972	3.73691	3.83901	4.05058	2.27645	Egfl6
TR91530|c0_g1	-1.66754	-3.01551	-3.00592	-2.5792	-2.51204	-2.24789	1.38234	0.986694	0.337587	1.76866	2.12389	1.59263	4.56018	Fat3
TR91685|c0_g1	3.2068	13.6503	12.5145	5.33733	4.64585	13.4471	2.7759	8.45148	9.14351	1.05462	-0.697932	1.98786	-4.62041	Krtap15
TR92032|c0_g1	1.63694	7.11919	6.80024	4.45715	4.08327	8.17734	-2.74481	5.08493	6.36436	-3.61085	-3.61085	0.309152	-4.2301	Crnn
TR92992|c6_g1	4.43598	3.56451	3.35464	3.1791	3.84605	4.24451	5.89003	5.62126	5.41496	5.89683	5.95451	5.92869	2.01323	Mmp16
TR9307|c0_g1	-2.01021	-3.61085	-3.61085	-3.00471	-1.13392	-1.38796	0.763743	0.337929	-0.180464	1.63246	1.58574	1.66962	3.88469	Fat3
TR93294|c1_g6	-0.958893	6.92784	6.28738	1.53742	1.50528	7.20715	-3.61085	3.34051	4.02198	-2.91036	-3.61085	-0.428435	-4.29319	Krtap5-2
TR94063|c0_g1	-1.82873	-1.78134	-3.00592	-1.09999	-0.993082	-0.463442	1.22501	0.753704	0.152057	2.02591	2.03982	0.861989	2.94818	TR94063|c0_g1
TR94433|c0_g1	5.22953	11.2963	11.2303	6.84135	7.02221	10.6789	3.74206	7.4591	8.24789	5.05017	4.83695	5.49063	-2.879	Krt81
TR94474|c0_g1	-0.868468	5.28728	4.84681	0.0907073	0.475329	4.67585	-0.405067	1.36327	2.10883	-0.235687	-0.212241	0.0459311	-2.5341	Krtap24-1
TR95264|c0_g1	-0.554621	-0.677127	-1.1029	-1.7585	-1.29001	-0.645058	2.45118	1.26532	1.37736	2.02591	2.38468	1.87861	3.076	Zfp874b
TR96051|c0_g2	-0.0286634	-0.261068	-0.559017	-0.0300146	-0.0444146	-0.380545	1.98317	1.69962	1.51842	1.8731	1.96581	1.92645	2.14586	Gnal
TR97400|c0_g1	-0.958893	-1.5876	-3.00592	-1.09999	-1.13392	0.259522	0.763743	0.560743	-0.244178	1.25347	1.01053	0.957187	2.05002	TR97400|c0_g1
TR97749|c0_g1	-1.05537	-1.12607	-1.1029	-1.98384	-1.29001	-1.38796	0.444896	0.288918	-0.792255	1.15747	1.48336	1.23559	2.20116	Cdh23
TR98802|c0_g1	-0.626916	6.99606	6.47124	-0.094388	0.613927	7.26944	-2.74481	3.39942	3.54014	-3.61085	-3.61085	0.26021	-4.2977	TR98802|c0_g1
